# Mapping cellular subpopulations within triple negative breast cancer tumors provides a tool for cancer sensitization to radiotherapy

**DOI:** 10.1101/2021.01.07.425553

**Authors:** Heba Alkhatib, Ariel M. Rubinstein, Swetha Vasudevan, Efrat Flashner-Abramson, Shira Stefansky, Solomon Oguche, Tamar Peretz-Yablonsky, Avital Granit, Zvika Granot, Ittai Ben-Porath, Kim Sheva, Amichay Meirovitz, Nataly Kravchenko-Balasha

## Abstract

Triple negative breast cancer (TNBC) is an aggressive type of cancer that is known to be resistant to radiotherapy (RT). Evidence is accumulating that is indicative of the plasticity of TNBC, where one cancer subtype switches to another in response to various treatments, including RT. In this study we aim to overcome tumor resistance by designing TNBC-sensitizing targeted therapies that exploit the plasticity occurring due to radiation exposure. Using single cell analysis of molecular changes occurring in irradiated TNBC tumors, we identified two initially undetected distinct subpopulations, represented by overexpressed Her2 and cMet, expanding post-RT and persisting in surviving tumors. Using murine cancer models and patient-derived TNBC tumors, we showed that only simultaneous targeting of Her2 and cMet was successful in sensitizing TNBC to RT and preventing its regrowth. The strategy presented herein holds the potential to be broadly applicable in clinical use.

**Highlights:**

- Sensitization of TNBC to radiotherapy (RT) is a clinically unmet need
- Single cell strategy creates a precise map of subpopulations expanding post-RT
- Evolution of intra-tumor heterogeneity is turned into a therapeutic advantage
- Simultaneous targeting of expanding subpopulations sensitizes TNBC to radiotherapy
