## Supplementary Table 2 for "Mapping cellular subpopulations within triple negative breast cancer tumors provides a tool for cancer sensitization to radiotherapy"

### Sheet: lambda
					process #:	1	2	3	4	5	6	7	8	9	10	11	12	13	14
breast needle biopsy, pretreatment, sample 1 rep 1	pathological complete response: no				1	-43.8489	74.6596	19.2818	10.2607	21.4215	19.3374	4.33662	-31.9889	-2.92419	-32.6738	-6.51431	-13.7655	23.1855	9.56342
breast needle biopsy, pretreatment, sample 1 rep 2	pathological complete response: no				2	-53.6718	81.4014	31.3225	11.5756	25.7761	23.4962	7.12709	-38.5436	-3.60447	-37.2239	-7.27044	-18.66	20.9154	5.65767
breast needle biopsy, pretreatment, sample 2 rep 1	pathological complete response: no				3	-66.0872	-19.5028	41.2866	4.97447	0.159626	11.0076	23.9296	-15.1533	-12.8795	-12.1986	4.36911	8.80689	-47.5482	-11.9777
breast needle biopsy, pretreatment, sample 2 rep 2	pathological complete response: no				4	-69.4152	-25.3269	38.6604	11.2048	-1.09277	13.986	29.0369	-21.2733	-9.36548	-9.30599	7.03998	7.60509	-56.3238	-20.4379
breast needle biopsy, pretreatment, sample 3 rep 1	pathological complete response: no				5	-18.9588	48.5069	-54.2836	33.3486	28.3255	3.27137	30.8034	25.4648	13.7354	18.0153	-43.3098	18.8167	-11.0338	-2.24903
breast needle biopsy, pretreatment, sample 3 rep 2	pathological complete response: no				6	-30.9761	43.0831	-44.188	33.4649	14.0499	20.751	21.0239	26.3589	15.1165	14.8107	-39.7119	29.9761	-9.4311	-5.05192
breast needle biopsy, pretreatment, sample 4 rep 1	pathological complete response: no				7	-39.4329	-5.80943	-10.1267	34.5138	25.4617	-1.33057	-8.02873	33.4428	-17.0913	-33.2091	47.1794	31.307	13.6797	-10.1748
breast needle biopsy, pretreatment, sample 4 rep 2	pathological complete response: no				8	-27.7712	-23.3449	-30.4318	37.2643	24.7162	-4.59793	-2.96203	31.624	-11.5177	-28.1311	39.7386	33.41	16.1164	-8.32635
breast needle biopsy, pretreatment, sample 5 rep 1	pathological complete response: no				9	61.1286	2.62899	-4.58466	-33.1743	33.4697	7.52539	25.6116	-3.81723	60.2356	-25.2824	19.0437	9.08133	-12.486	8.20755
breast needle biopsy, pretreatment, sample 5 rep 2	pathological complete response: no				10	61.4476	0.747212	-8.53271	-29.7323	33.8035	7.10733	26.2199	-5.54005	62.5845	-25.3853	20.7604	8.36968	-13.1396	5.69889
breast needle biopsy, pretreatment, sample 6 rep 1	pathological complete response: no				11	79.7882	1.38086	-3.72546	66.6357	-14.2378	-40.8024	1.78592	-47.1936	-1.55803	-14.5914	-4.99152	13.5782	-6.4582	-0.0478614
breast needle biopsy, pretreatment, sample 6 rep 2	pathological complete response: no				12	75.0499	-2.89411	-3.87963	62.6468	-14.9144	-34.8271	0.260688	-43.0653	1.60599	-13.7654	-7.61095	14.7293	-5.80788	0.0257928
breast needle biopsy, pretreatment, sample 8 rep 1	pathological complete response: no				13	-34.7543	-49.862	13.0756	19.711	18.9396	-22.2413	50.7233	2.90014	15.1176	23.8686	-12.272	-20.3169	10.9149	16.8656
breast needle biopsy, pretreatment, sample 8 rep 2	pathological complete response: no				14	-46.1377	-54.3234	15.7511	45.3324	20.2352	-18.3219	51.5191	4.30952	15.5842	14.359	18.6233	-42.4028	26.8596	13.8458
breast needle biopsy, pretreatment, sample 9 rep 1	pathological complete response: no				15	30.625	-14.9547	-35.0142	-3.23915	-57.2675	52.6702	48.7269	-8.55145	-14.6794	-14.6419	5.89156	1.5761	16.2264	-7.51072
breast needle biopsy, pretreatment, sample 9 rep 2	pathological complete response: no				16	31.447	-15.9129	-29.9295	-2.76777	-53.4029	43.3201	48.6558	-5.39864	-15.9557	-15.2448	2.41843	1.12619	16.4853	-8.59846
breast needle biopsy, pretreatment, sample 10 rep 1	pathological complete response: no				17	-21.6907	-39.4313	-3.81637	6.09231	-15.3062	20.6787	-13.3818	-0.693637	-0.0338685	-13.446	-12.6111	23.3288	-5.86011	62.6651
breast needle biopsy, pretreatment, sample 10 rep 2	pathological complete response: no				18	-29.0796	-27.5918	7.9829	7.15838	-11.1819	19.2936	-16.012	0.36622	-3.36391	-17.3252	-9.38149	20.5121	-8.67448	55.1012
breast needle biopsy, pretreatment, sample 13 rep 1	pathological complete response: no				19	-42.0548	25.4022	18.8574	-21.7645	-19.2574	-15.6034	15.3183	-28.104	13.4766	36.8704	19.6787	48.0659	20.2767	3.62708
breast needle biopsy, pretreatment, sample 13 rep 2	pathological complete response: no				20	-45.9513	25.7591	21.5707	-19.008	-20.1433	-16.2082	15.4742	-31.8768	14.8359	38.042	20.3619	46.9378	18.6884	0.796087
breast needle biopsy, pretreatment, sample 15 rep 1	pathological complete response: yes				21	28.1999	38.4179	-7.58614	-30.2607	0.347711	-43.4043	41.4502	18.5435	-43.7256	-7.74173	4.1886	2.13414	-10.6151	20.0613
breast needle biopsy, pretreatment, sample 15 rep 2	pathological complete response: yes				22	24.5058	46.0611	2.26326	-33.3429	5.10619	-45.3542	39.5454	21.1174	-49.2727	-14.8451	6.28661	0.134217	-11.1573	19.131
breast needle biopsy, pretreatment, sample 16 rep 1	pathological complete response: yes				23	66.1488	38.9177	88.4722	32.902	-4.72957	23.1306	5.25554	40.382	-1.12836	10.7658	11.0176	1.79413	0.580515	2.19927
breast needle biopsy, pretreatment, sample 16 rep 2	pathological complete response: yes				24	65.7582	25.9885	75.8708	30.1004	-13.3986	30.3124	6.19285	35.8001	5.9021	23.5243	5.01192	8.60495	-1.82881	7.76101
breast needle biopsy, pretreatment, sample 18 rep 1	pathological complete response: yes				25	47.7404	-26.3631	-1.09442	-6.42968	66.0492	34.1849	2.54438	-29.715	-41.6078	25.5336	1.0955	12.6999	3.62915	1.28705
breast needle biopsy, pretreatment, sample 18 rep 2	pathological complete response: yes				26	54.4588	-29.4418	-5.28442	-6.68079	64.3673	30.2885	5.22667	-28.4878	-39.4481	26.7537	0.00849326	11.4571	5.05921	2.24988
breast needle biopsy, pretreatment, sample 19 rep 1	pathological complete response: yes				27	5.24542	-42.8509	48.6251	-24.316	9.74754	-13.8376	6.69167	11.3506	-1.85512	-32.9899	-45.3372	25.7419	25.2949	-17.8121
breast needle biopsy, pretreatment, sample 19 rep 2	pathological complete response: yes				28	4.70027	-47.3133	46.7227	-19.9285	7.23035	-16.4472	10.6583	9.13523	1.06256	-27.0949	-44.3263	24.5858	21.9547	-15.6851
					Active process
						Positive significant amplitude
						Negative significant amplitude
